# TPS Proteins coordinate plant growth with sugar availability via the SnRK1 Kinase

**DOI:** 10.1101/2025.08.17.670254

**Authors:** Diana Reis-Barata, Ana Confraria, Leonor Margalha, Bruno Peixoto, Filipa Lopes, Borja Belda-Palazón, Bartimäus Jurke, Stéphanie Arrivault, Vinay Shukla, Regina Feil, Francesco Licausi, Farnusch Kaschani, Markus Kaiser, Camila Caldana, Mark Stitt, John E. Lunn, Elena Baena-González

## Abstract

The ability to sense and respond to nutrients determines adaptation and survival in all organisms. In plants, sucrose stimulates growth and developmental progression via the signalling sugar trehalose 6-phosphate (T6P) which reflects sucrose availability. T6P acts, at least partly, by inhibiting the protein kinase SUCROSE NON-FERMENTING 1 (SNF1)-RELATED KINASE 1 (SnRK1) but the underlying mechanisms are poorly understood. Here, we identify a group of catalytically inactive T6P synthase (TPS) proteins, TPS5/6/7, as important factors for coupling the T6P signal to SnRK1 activity. In *Arabidopsis thaliana,* lack of TPS5/6/7 causes severe growth defects, particularly in roots. This is accompanied by a metabolic signature that is suggestive of T6P insensitivity and impaired sucrose utilization. Using a combination of genetics, SnRK1 activity assays, and imaging, we demonstrate that the growth defects of the *tps5/6/7* mutant are due to SnRK1 misregulation and are reverted by knocking-down SnRK1 in this background. Co-immunoprecipitation assays further show that T6P promotes the interaction of TPS proteins with SnRK1 in a highly specific and dose-dependent manner. Our results support a model where TPS proteins act as T6P sensors, inhibiting non-nuclear SnRK1 activity when sucrose is abundant to promote biosynthetic processes and growth.
