## Supplementary Table 2 for "TPS Proteins coordinate plant growth with sugar availability via the SnRK1 Kinase"

### Sheet: Legend
Supplementary Table S2a. List of all plant lines used in this study.
Supplementary Table S2b. List of all primers used in this study.
Supplementary Table S2c. List of all antibodies used in this study.

### Sheet: Plant lines
Supplementary Table S2a. List of all plant lines used in this study.
Plant line	Line ID	Reference
tps5-1	SALK_144791	Tian et al., 2019 Plant Cell Reports
tps6-1	GK-362A03	This study
tps7-1	GK-341E02	This study
tps5/7	SALK_144791/GK-341E02	This study
tps5/6/7	SALK_144791/GK-362A03/GK-341E02	This study
TPS7-mCherry	proTPS7::gTPS7-mCherry	This study
snrk1α1-3	GABI_579E09	Mair et al., 2015 eLife
tps5/6/7/snrk1α1-3	SALK_144791/GK-362A03/GK-341E02/GABI_579E09	This study
sesquiα2	GABI_579E09 (-/-) x WiscDsLox384F5 (+/-)	Belda-Palazón et al., 2020 Nature Plants
tps5/6/7/sesquiα2	SALK_144791/GK-362A03/GK-341E02/GABI_579E09 (-/-) x WiscDsLox384F5 (+/-)	This study
NLS-ACC	pro35S:NLS-ratAcc-GFP-2xHA	Muralidhara et al., 2021 PNAS
tps5/6/7/NLS-ACC	SALK_144791/GK-362A03/GK-341E02/pro35S:NLS-ratAcc-GFP-2xHA	This study
SnRK1α1-GFP	ProSnRK1α1::gSnRK1α1-GFP::terSnRK1α1	Crozet et al., 2016 The Plant Journal

### Sheet: Primers
Supplementary Table S2b. List of all primers used in this study.
Genotyping primers	Name	Sequence (5' => 3')
tps5-1 (SALK-144791)	tps5-1-LP	TGATCGTTCTTTATGGCAAGC
	tps5-1-RP	GCATTTGCTTCTCTGCTTCTG
tps6-1 (GK-362A03)	tps6-1-LP	TGCATCAGCTACTGCATCAAC
	tps6-1-RP	AGTGTGTGCCTACGTTTTTGC
tps7-1 (GK-341E02)	tps7-1-LP	TTCACTGCCTGACCACCTAAG
	tps7-1-RP	GCTGGAGTATTACGGGAGGAC
snrk1α1-3 (GABI_579_E09)	snrk1α1-3-LP	CCAGCATAATAGAGAACGAAGC
	snrk1α1-3-RP	TTGACCCATCAAATAATACACGAA
snrk1α2-2 (WiscDsLox384F5)	snrk1α2-2-LP	CGTAGTGATCCACATGTGCAG
	snrk1α2-2-RP	GATTGCAGACTTTGGGTTGAG
T-DNA primer SALK	LBb1.3	ATTTTGCCGATTTCGGAAC
T-DNA primer GABI-Kat	o8409 (GABI LB)	ATATTGACCATCATACTCATTGC
T-DNA primer WISC	T-DNA-Wis	AACGTCCGCAATGTGTTATTAAGTTGTC
RT-PCR primers	Name	Sequence (5' => 3')
TPS6	tps6-RT-PCRFw	TTCTGAGGCTAAGGAAGGCAGTAG
	tps6-RT-PCRRev	GCTCGGCAATTTGCTTCCAAGAAC
TPS7	tps7-RT-PCRFw	AAGTCAAGCCTCAGGGAGTG
	tps7-RT-PCRRev	TTCCCTTTCCGGCCATTGAT
ACTIN7	ACT_Q_F	GGAACTGGAATGGTGAAGGCTG
	ACT_Q_R	CGATTGGATACTTCAGAGTGAGGA
qRT-PCR primers	Name	Sequence (5' => 3')
DIN1	FqDIN1	CAGAGTCGGATCAGGAATGG
	RqDIN1	ATTTGACCGCTCTCACAACC
DIN6	FqDIN6	AACTTGTCGCAAGATCAAGG
	RqDIN6	GGAACACGTGCCTCTAGTCC
SEN5	FqSEN5	GCGAAACTCTCTCCGACTTC
	RqSEN5	CCACAGAACAACCTTTGACG
TPS8	FqTPS8	CCACAAGGTGTAAGCAAAGG
	RqTPS8	CGCGTTCTACCATTTCTCG
EIF4	FqEIF4	TCATAGATCTGGTCCTTAAACC
	RqEIF4	GGCAGTCTCTTCGTGCTGAC
UBC21	FqUBC21	CTGCGACTCAGGGAATCTTCTAA
	RqUBC21	TTGTGCCATTGAATTGAACCC
UBQ10	FqUBQ10	GGCCTTGTATAATCCCTGATGAATAAG
	RqUBQ10	AAAGAGATAACAGGAACGGAAACATAGT
Cloning primers	Name	Sequence (5' => 3')	Description
proTPS7::gTPS7-mCherry	pCB302_C_N_Fw	AAAAGAATCAGGGCTGCAGGAATTCCCG	Cloning to pCB302 vector
	pCB302_C_N_Rev	GAATAAATATGGGGGATCCACTAGTTCTAGAG
	ProTPS7_C_N_Fw	TGGATCCCCCATATTTATTCACATATAGGTACAATTTTAAAAATC
	ProTPS7+gTPS7_C_Rev	CCTTGCTCACAAGGGCTTCATCAAGTTC
	mCherry_C_Fw	TGAAGCCCTTGTGAGCAAGGGCGAGGAG
	mCherry_C_Rev	TGGTTCCAAATTACTTGTACAGCTCGTCCATG
	TermTPS7_C_Fw	GTACAAGTAATTTGGAACCAGATCTTTTG
	TermTPS7_C_N_Rev	CCTGCAGCCCTGATTCTTTTTTTGTTTTTTACTTTG

### Sheet: Antibodies
Supplementary Table S2c. List of all antibodies used in this study.
Antibody - short name	Antibody - full description	Source	Company	Product number		Dilution	Dilution buffer
Anti-p-ACC	Anti Phospho-Acetyl-CoA Carboxylase (Ser79)	Commercial	Cell Signaling	#3661	Rabbit polyclonal	1:1000	1% (w/v) non-fat dry milk in 1X TBS
Anti-GFP	GFP Mouse IgG Monoclonal Antibody	Commercial	Roche	11814460001	Mouse monoclonal	1:1000	1% (w/v) non-fat dry milk in 1X TBS
Anti-RFP	RFP Mouse IgG2c Monoclonal Antibody	Commercial	Chromotek	[6G6]	Mouse monoclonal	1:1000	1% (w/v) non-fat dry milk in 1X TBS
Anti-SnRK1α1	Anti-SnRK1α1	Custom-made	Cocalico	Belda-Palazón et al., 2020 Nature Plants	Rabbit polyclonal	1:4000	1% (w/v) non-fat dry milk in 1X TBS
Anti-rabbit	Peroxidase Affinipure goat anti-rabbit IgG	Commercial	Jackson Immuno Research	111035144	Goat polyclonal	1:10000	1% (w/v) non-fat dry milk in 1X TBS
Anti-mouse	Peroxidase Affinipure goat anti-mouse IgG	Commercial	Jackson Immuno Research	115035146	Goat polyclonal	1:10000	1% (w/v) non-fat dry milk in 1X TBS
