## Supplementary Table 3 for "TPS Proteins coordinate plant growth with sugar availability via the SnRK1 Kinase"

### Sheet: Legend
Supplementary Table S3a. Multiple reaction mode settings for HILIC-MS/MS analysis of sugars and sugar alcohols
Supplementary Table S3b. Stable-isotope labelled internal standards (SIL-IS) used to correct for ion suppression and other matrix effects during HILIC-MS/MS analysis of sugars and sugar alcohols

### Sheet: MRM settings
Supplementary Table S3a. Multiple reaction mode settings for HILIC-MS/MS analysis of sugars and sugar alcohols
RT, retention time; Q1, first quadrupole; Q3, third quadrupole, DP, declustering potential; EP, excitation potential; CP, collision potential,; CXP, cell exit potential
Compound	RT	Q1	Q3	DP	EP	CP	CXP
	min	m/z	m/z	V	V	eV	V
glyceraldehyde1	2.5	89	43	-25	-10	-14	-7
glyceraldehyde2	2.5	89	45	-25	-10	-14	-7
glyceraldehyde3	2.5	89	41	-25	-10	-32	-19
glycerol1	3.75	91	59	-35	-10	-13	-5
glycerol2	3.75	91	45	-35	-10	-14	-7
glycerol3	3.75	91	71	-35	-10	-10	-7
xylulose1	4.21	149	89	-15	-10	-9	-9
xylulose2	4.21	149	59	-15	-10	-21	-6
xylulose3	4.21	149	71	-15	-10	-19	-6
ribulose1	4.36	149.02	89	-15	-10	-9	-9
ribulose2	4.36	149.02	59	-15	-10	-21	-6
ribulose3	4.36	149.02	71	-15	-10	-19	-6
rhamnose1	4.44	163.01	59	-25	-10	-16	-7
rhamnose2	4.44	163.01	103	-25	-10	-10	-9
rhamnose3	4.44	163.01	89	-25	-10	-10	-5
ribose1	4.5	149.04	89	-15	-10	-9	-9
ribose2	4.5	149.04	59	-15	-10	-21	-6
ribose3	4.5	149.04	71	-15	-10	-19	-6
iso-erythritol1	4.78	121	71	-40	-10	-20	-9
iso-erythritol2	4.78	121	89	-40	-10	-12	-5
iso-erythritol3	4.78	121	101	-40	-10	-11	-7
xylose1	5.26	149.01	59	-41	-10	-18	-7
xylose2	5.26	149.01	89	-41	-10	-8	-11
xylose3	5.26	149.01	71	-41	-10	-14	-7
fucose1	5.75	163	59	-45	-10	-18	-5
fucose2	5.75	163	89	-45	-10	-10	-9
fucose3	5.75	163	71	-45	-10	-18	-7
ribitol1	6.15	151.05	89	-35	-10	-15	-11
ribitol2	6.15	151.05	101	-35	-10	-16	-9
ribitol3	6.15	151.05	59	-35	-10	-22	-5
arabinose1	6.2	149.03	59	-41	-10	-18	-7
arabinose2	6.2	149.03	89	-41	-10	-8	-11
arabinose3	6.2	149.03	71	-41	-10	-14	-7
talose	6.21	179.07	59	-25	-10	-18	-6
xylitol1	6.58	151	89	-45	-10	-16	-9
xylitol3	6.58	151	59	-45	-10	-22	-7
xylitol2	6.58	151	71	-45	-10	-21	-7
allose	6.6	179.06	89	-25	-10	-22	-9
arabitol1	6.61	151.25	89	-45	-10	-16	-9
arabitol2	6.61	151.25	71	-45	-10	-21	-7
arabitol3	6.61	151.25	59	-45	-10	-22	-7
fructose1	7.41	179	88.9	-21	-10	-11	-9
fructose2	7.41	179	58.9	-21	-10	-22	-9
fructose3	7.41	179	119.1	-21	-10	-11.5	-11
[13C6]fructose*	7.41	185	92	-21	-10	-11	-9
altrose	7.64	179.05	59	-25	-10	-18	-6
mannose1	8.29	179.01	89	-40	-10	-14	-9
mannose2	8.29	179.01	59	-40	-10	-21	-5
mannose3	8.29	179.01	119	-40	-10	-10	-11
glucose1	8.67	179.02	88.9	-21	-10	-11	-9
glucose2	8.67	179.02	58.9	-21	-10	-55	-11
glucose3	8.67	179.02	119.1	-21	-10	-11.5	-9
[13C6]glucose*	8.67	185.02	92	-21	-10	-11	-9
sorbitol1	8.76	181	89	-74	-10	-19	-6
sorbitol2	8.76	181	59	-74	-10	-29	-9
sorbitol3	8.76	181	101	-74	-10	-20	-6
[13C6]sorbitol*	8.76	187	105	-74	-10	-20	-6
galactose1	9.34	179.03	89	-25	-10	-13	-9
galactose2	9.34	179.03	59	-25	-10	-18	-5
galactose3	9.34	179.03	71	-25	-10	-18.5	-7
mannitol1	8.76	181.05	59	-55	-10	-27	-7
mannitol2	8.76	181.05	89	-55	-10	-19	-6
mannitol3	8.76	181.05	101	-55	-10	-20	-9
galactitol1	9.19	181.1	101	-93	-10	-21	-16
galactitol2	9.19	181.1	71	-93	-10	-26	-11
galactitol3	9.19	181.1	119	-93	-10	-17	-13
sucrose1	12.25	341	161	-40	-10	-12	-15
sucrose2	12.25	341	97	-40	-10	-27	-9
sucrose3	12.25	341	79	-40	-10	-70	-7
[fructosyl-13C6]sucrose*	12.25	347	179	-60	-10	-11	-13
laminaribiose1	13.13	341.01	113	-51	-10	-22	-10
laminaribiose2	13.13	341.01	161	-51	-10	-10	-14
laminaribiose3	13.13	341.01	179	-51	-10	-11	-13
palatinose	13.46	341.02	179	-51	-10	-11	-13
turanose	13.55	341.03	179	-51	-10	-11	-13
myo-inositol1	13.71	179.04	87	-45	-10	-21	-11
myo-inositol2	13.71	179.04	71	-45	-10	-30	-6
myo-inositol3	13.71	179.04	99	-45	-10	-23	-13
cellobiose1	13.93	341.05	161	-65	-10	-10.5	-13
cellobiose2	13.93	341.05	101	-65	-10	-22.5	-14
cellobiose4	13.93	341.05	73	-65	-10	-35	-11
maltose1	13.99	341.04	161	-40	-10	-12	-15
maltose2	13.99	341.04	97	-40	-10	-27	-9
maltose3	13.99	341.04	79	-40	-10	-70	-7
[13C12]maltose*	13.99	353.04	167	-40	-10	-12	-15
maltitol1	14.18	343	59	-70	-10	-45	-7
maltitol2	14.18	343	89	-70	-10	-26	-7
maltitol3	14.18	343	119	-70	-10	-24	-9
αβ-trehalose1	14.3	341.06	59	-110	-10	-57	-7
αβ-trehalose2	14.3	341.06	89	-110	-10	-25.5	-10
αβ-trehalose3	14.3	341.06	119	-110	-10	-24	-11
[13C12]αβ-trehalose*	14.3	353.06	185	-110	-10	-11	-13
αα-trehalose1	14.99	341.07	59	-110	-10	-57	-7
αα-trehalose2	14.99	341.07	89	-110	-10	-25.5	-10
αα-trehalose3	14.99	341.07	119	-110	-10	-24	-11
[13C12]αα-trehalose*	14.99	353.07	185	-110	-10	-11	-13
lactulose1	15.15	341.1	161	-70	-10	-12	-15
lactulose2	15.15	341.1	101	-70	-10	-24	-9
lactulose3	15.15	341.1	59	-70	-10	-38	-5
lactose	15.52	341.08	161	-40	-10	-12	-15
melibiose1	16.55	341.09	179	-60	-10	-11	-13
melibiose2	16.55	341.09	59	-60	-10	-52	-9
melibiose3	16.55	341.09	101	-60	-10	-22.5	-14
kestose1	17.36	503.1	59	-35	-10	-85	-8
kestose3	17.36	503.1	179	-35	-10	-27	-13
kestose4	17.36	503.1	71	-35	-10	-76	-9
maltotriose1	18.3	503.2	161	-58	-10	-20	-17
maltotriose2	18.3	503.2	341.1	-58	-10	-13	-19
maltotriose3	18.3	503.2	101	-58	-10	-36	-12
raffinose1	18.6	503.15	179	-25	-10	-28	-17
raffinose2	18.6	503.15	59	-25	-10	-78	-7
raffinose3	18.6	503.15	221	-25	-10	-37	-17
galactinol1	19.61	341.15	179	-75	-10	-20	-14
galactinol2	19.61	341.15	59	-75	-10	-52	-9
galactinol4	19.61	341.15	119	-75	-10	-23	-11
stachyose1	23.8	665.1	383.2	-50	-10	-36	-19
stachyose2	23.8	665.1	179	-50	-10	-42	-11
stachyose3	23.8	665.1	59	-50	-10	-100	-9
*stable-isotope labelled internal standard (SIL-IS)

### Sheet: SIL-IS
Supplementary Table S3b. Stable-isotope labelled internal standards (SIL-IS) used to correct for ion suppression and other matrix effects during HILIC-MS/MS analysis of sugars and sugar alcohols
Metabolite	SIL-IS	Also used to normalize
arabinose	[13C5]arabinose	iso-erythritol, arabitol
arabitol	n.a.
fructose	[13C6]fructose	rhamnose
galactinol	n.a.
galactose	[13C6]galactose
glucose	[13C6]glucose
iso-erythritol	n.a.
1-kestose	n.a.
laminaribiose	n.a.
maltose	[13C6]maltose	melibiose, maltotriose,
maltotriose	n.a.
mannitol	n.a.
melibiose	n.a.
myo-inositol	[2H6]myo-inositol
raffnose	n.a.
rhamnose	n.a.
sorbitol	[13C6]sorbitol	mannitol
stachyose	n.a.
sucrose	[Fru-13C6]sucrose
αα-trehalose	[13C12]a,a-trehalose	ββ-trehalose, 1-kestose, raffinose, galactinol, stachyose
αβ-trehalose	[13C12]a,b-trehalose
	n.a. - not available
