## Supplementary Table 4 for "TPS Proteins coordinate plant growth with sugar availability via the SnRK1 Kinase"

### Sheet: Legend 
Supplementary Table S4. MS settings for whole proteome analysis

### Sheet: Sheet1
Supplementary Table S4. MS settings for whole proteome analysis
Project	MS	general	MS1	MS2	MS2	MS3	Comments; special settings
ACE_0796	Lumos	Xcalibur v4.5.445.18	Analyzer: FT	Analyzer: IT			classic high low experiment: MS1 in Orbitrap at high resolution and data dependent MS2 in Iontrap. Dynamic exclusion enabled (exclude after n times=1; Exclusion duration (s)= 20; mass tolerance= ± 10ppm)
		Tune v3.5.3881.18	Res.: 120000	Res./ScR: -/rapid			intensity threshold: 5.0e³
		Gradient: 105 min	SR: 375 - 1800	SR: Auto			Spray Voltage: +2300 V
			AGC: Standard	AGC: 300			ion transfer tube Temp.: 230 °C
			AcT: 50 ms	AcT: auto
			RF: 30	CS: +2 to +7
			SF: --	IsM: Q
			DDM: CT/3sec	IsW: 1.6
				Frag.: sHCD
				NCE: 25, 30, 45
FT= Fourier Transform (Orbitrap)
IT= Iontrap
Q= Quadrupol
Res.= max	Resolution at 200 m/z (Lumos) or 400 m/z (Elite) [FWHM (full width at half maximum)]
ScR= scan rate for measurements in the IT
SR= scan range [m/z]
AGC= automatic gain control, max number of acquired ions per measurement
AcT= max. Ion acquisition time [ms]
CS= charge states used for fragmentation
IsM= Isolation mode (Q or IT), MS2 isolation and further is only done in IT
IsW= Isolation window [m/z], value followed by scan mode the isolation is based on (MS1, MS2 …)
Frag.= Fragmentation method
HCD= Higher-energy collisional dissociation
CID= Collision-induced dissociation
ETD= Electron-transfer dissociation
EThcD= Electron-Transfer/Higher-Energy Collision Dissociation
sHCD= stepped HCD
NCE= normalized collision energy
cycles: number of MSn recorded or max cycle time
RF= RF Lens [%]
SF= Source Fragmentation [V]
DDM: Data dependent Mode (cycle time in seconds, CT/[s] or number of scans, NS)
NS= Number of data dependent scans
